# Emerging variants of concern in SARS-CoV-2 membrane protein: a highly conserved target with potential pathological and therapeutic implications

**DOI:** 10.1101/2021.03.11.434758

**Authors:** Lishuang Shen, Jennifer Dien Bard, Timothy J. Triche, Alexander R. Judkins, Jaclyn A. Biegel, Xiaowu Gai

## Abstract

Mutations in the SARS-CoV-2 Membrane (M) gene are relatively uncommon. The M gene encodes the most abundant viral structural protein, and is implicated in multiple viral functions, including initial attachment to the host cell via heparin sulfate proteoglycan, viral protein assembly in conjunction with the N and E genes, and enhanced glucose transport. We have identified a recent spike in the frequency of reported SARS-CoV-2 genomes carrying M gene mutations. This is associated with emergence of a new sub-B.1 clade defined by the previously unreported M:I82T mutation within TM3, the third of three membrane spanning helices implicated in glucose transport. The frequency of this mutation increased in the USA from 0.014% in October 2020 to 1.62% in February 2021, a 116-fold change. While constituting 0.7% of the isolates overall, M:I82T sub-B.1 lineage accounted for 14.4% of B.1 lineage isolates in February 2021, similar to the rapid initial increase previously seen with the B.1.1.7 and B.1.429 lineages, which quickly became the dominant lineages in Europe and California over a period of several months. A similar increase in incidence was also noted in another related mutation, V70L, also within the TM2 transmembrane helix. The rapid emergence of this sub-B.1 clade with recurrent I82T mutation suggests that this M gene mutation is more biologically fit, perhaps related to glucose uptake during viral replication, and should be included in ongoing genomic surveillance efforts and warrants further evaluation for potentially increased pathogenic and therapeutic implications.
