## Supplementary material for "Emerging variants of concern in SARS-CoV-2 membrane protein: a highly conserved target with potential pathological and therapeutic implications": Table 1&2, S1,2&3

### Sheet: Table 1 Muation summary
Table 1. Summary of the frequencies of M gene missense mutations over the last year
Mutation	Month	Isolates in USA	% in USA	% in non-USA	% in world
M:V70L	2021-02	5	0.047	1.255	1.004
M:V70L	2021-01	137	0.373	0.745	0.642
M:V70L	2020-12	41	0.237	0.302	0.288
M:V70L	2020-11	2	0.02	0.064	0.057
M:F28L	2021-02	67	0.631	0.355	0.413
M:F28L	2021-01	72	0.196	0.186	0.189
M:F28L	2020-12	27	0.156	0.115	0.124
M:F28L	2020-11	1	0.01	0.004	0.005
M:I82T	2021-02	172	1.62	0.435	0.683
M:I82T	2021-01	150	0.408	0.223	0.275
M:I82T	2020-12	40	0.231	0.043	0.082
M:I82T	2020-10	1	0.014		0.002
M:I82T	2020-08	1	0.016	0.004	0.007
M:I82T	2020-07	1	0.012	0.006	0.008
M:I48V	2021-02	14	0.132	0.037	0.057
M:I48V	2021-01	331	0.901	0.008	0.255
M:I48V	2020-12	275	1.592	0.02	0.345
M:I48V	2020-11	67	0.669	0.016	0.118
M:I48V	2020-10	7	0.097	0.075	0.078
M:I48V	2020-09	6	0.119	0.153	0.148
M:I48V	2020-01	1	1.613		0.148
M:M84T	2021-02	24	0.226	0.032	0.073
M:M84T	2021-01	43	0.117	0.025	0.05
M:M84T	2020-12	19	0.11	0.017	0.036
M:M84T	2020-11	1	0.01	0.009	0.009
M:M84T	2020-10	6	0.083		0.011
M:M84T	2020-09	1	0.02	0.004	0.006
M:M84T	2020-08	1	0.016	0.086	0.072
A2S	2021-02	11	0.104	1.248	1.01
A2S	2021-01	35	0.095	0.871	0.657
A2S	2020-12	12	0.069	0.467	0.384
A2S	2020-11	5	0.05	0.093	0.087
A2S	2020-10	5	0.07	0.055	0.057
A2S	2020-09	5	0.1	0.049	0.057
A2S	2020-08	7	0.115	0.289	0.253
A2S	2020-07	24	0.289	1.174	0.888
A2S	2020-06	52	0.467	0.349	0.401
A2S	2020-05	18	0.223	0.007	0.082
A2S	2020-04	19	0.158	0.039	0.069
A2S	2020-03	3	0.023	0.008	0.012

### Sheet: Table 2. Mutations in new clade
Table 2. Potential signature mutations in the B.1 sub-clade that carries the M:I82T mutation
# Isolates in clade	Mutations	Gene	Aino Acid Change	Annotation	# Isolates w/ mutation	% Isolates in clade w/ mutation
348	T26767C	M	I82T	missense	348	100
348	C28887T	N	T205I	missense	341	97.99
348	T23042C	S	S494P	missense	332	95.4
348	C23709T	S	T716I	missense	316	90.8
348	C23604A	S	P681H	missense	336	96.55
348	A23403G	S	D614G	missense	347	99.71
348	G25563T	ORF3a	Q57H	missense	332	95.4
348	A6851C	orf1ab	T2196P	missense	174	50
348	C16375T	orf1ab	P5371S	missense	328	94.25
348	C6936T	orf1ab	S2224F	missense	215	61.78
348	C11514T	orf1ab	T3750I	missense	327	93.97
348	C10029T	orf1ab	T3255I	missense	328	94.25
348	C1059T	orf1ab	T265I	missense	336	96.55
348	C14408T	orf1ab	P4715L	missense	343	98.56
348	A1180G	orf1ab	P305P	synonymous	317	91.09
348	T20748C	orf1ab	Y6828Y	synonymous	329	94.54
348	A1180G	orf1ab	P305P	synonymous	317	91.09
348	T20748C	orf1ab	Y6828Y	synonymous	329	94.54
348	C6730T	orf1ab	N2155N	synonymous	260	74.71
348	C3037T	orf1ab	F924F	synonymous	345	99.14
348	C241T	5UTR_orf1ab	.	upstream_gene	343	98.56
348	C29719T	ORF10_3UTR	.	intergenic	318	91.38

### Sheet: Table S.1 Muation summary
Table S.1 . The M gene missense mutation-carrying isolates summary by month, country, and USA states
Mutation	Month	Isolates in USA	% in USA	% in non-USA	% in world	USA States	Countries
M:V70L	2021-02	5	0.047	1.255	1.004	Virginia: 1 - 0.63%, Washington: 1 - 0.24%, Texas: 1 - 0.21%, Florida: 1 - 0.19%, New York: 1 - 0.05%	USA: 5 - 0.05%, UK: 381 - 1.53%, Switzerland: 50 - 3.64%, Belgium: 46 - 2.95%, Singapore: 1 - 2.22%, Turkey: 4 - 2.16%, Poland: 2 - 1.82%, Italy: 11 - 0.72%, Sweden: 2 - 0.52%, France: 6 - 0.44%, Netherlands: 1 - 0.07%, Denmark: 1 - 0.02%
M:V70L	2021-01	137	0.373	0.745	0.642	California: 95 - 1.49%, USA: 3 - 20.00%, Minnesota: 5 - 1.04%, Georgia: 6 - 0.86%, Oregon: 2 - 0.62%, Virginia: 3 - 0.43%, Texas: 19 - 0.39%, Indiana: 1 - 0.33%, Colorado: 2 - 0.31%, Illinois: 1 - 0.16%	USA: 137 - 0.37%, UK: 569 - 0.95%, New Zealand: 2 - 6.90%, Egypt: 4 - 4.76%, Mexico: 4 - 2.45%, Belgium: 51 - 2.26%, North Macedonia: 2 - 2.15%, Israel: 5 - 1.09%, Australia: 2 - 1.05%, France: 14 - 0.76%, Turkey: 3 - 0.69%, Sweden: 3 - 0.65%, Norway: 2 - 0.58%, Switzerland: 30 - 0.54%, Italy: 2 - 0.52%, Canada: 4 - 0.44%, Luxembourg: 1 - 0.40%, Poland: 1 - 0.26%, Denmark: 15 - 0.12%, Netherlands…
M:V70L	2020-12	41	0.237	0.302	0.288	California: 38 - 0.97%, San Diego: 1 - 100.00%, Minnesota: 1 - 0.32%, Texas: 1 - 0.13%, Wisconsin: 1 - 0.12%	USA: 41 - 0.24%, UK: 180 - 0.50%, South Korea: 5 - 20.00%, Egypt: 2 - 3.92%, UAE: 1 - 1.52%, Singapore: 1 - 1.03%, Finland: 1 - 0.88%, Mexico: 1 - 0.60%, Italy: 4 - 0.52%, Australia: 1 - 0.35%, Switzerland: 1 - 0.05%
M:V70L	2020-11	2	0.02	0.064	0.057	Massachusetts: 1 - 0.51%, Alabama: 1 - 0.17%	USA: 2 - 0.02%, UK: 31 - 0.09%, Czech Republic: 1 - 2.08%, Switzerland: 3 - 0.25%
M:F28L	2021-02	67	0.631	0.355	0.413	Virginia: 21 - 13.13%, Maryland: 15 - 3.80%, Massachusetts: 3 - 1.45%, New York: 21 - 1.00%, New Jersey: 1 - 0.93%, Colorado: 1 - 0.85%, North Carolina: 1 - 0.64%, Ohio: 1 - 0.63%, Florida: 2 - 0.39%, Texas: 1 - 0.21%	USA: 67 - 0.63%, UK: 82 - 0.33%, Austria: 24 - 39.34%, New Zealand: 1 - 12.50%, Australia: 1 - 3.33%, Spain: 9 - 2.07%, Portugal: 4 - 1.44%, Aruba: 1 - 1.00%, Netherlands: 11 - 0.75%, Turkey: 1 - 0.54%, Belgium: 6 - 0.39%, Switzerland: 1 - 0.07%, France: 1 - 0.07%, Denmark: 1 - 0.02%
M:F28L	2021-01	72	0.196	0.186	0.189	California: 3 - 0.05%, Iowa: 2 - 2.15%, New Jersey: 4 - 1.05%, Hawaii: 1 - 1.00%, Georgia: 6 - 0.86%, Maryland: 9 - 0.84%, Pennsylvania: 3 - 0.73%, Mississippi: 1 - 0.72%, Oregon: 2 - 0.62%, Virginia: 4 - 0.57%, Delaware: 1 - 0.42%, New York: 11 - 0.36%, Texas: 15 - 0.31%, New Mexico: 2 - 0.24%, Massachusetts: 2 - 0.21%, Ohio: 1 - 0.19%, Utah: 1 - 0.18%, Maine: 1 - 0.16%, Michigan: 1 - 0.09%, Wis…	USA: 72 - 0.20%, UK: 120 - 0.20%, Ghana: 6 - 6.38%, India: 1 - 3.45%, Japan: 5 - 2.25%, Bangladesh: 1 - 2.22%, Spain: 14 - 0.79%, Belgium: 16 - 0.71%, Australia: 1 - 0.52%, Portugal: 1 - 0.47%, Sweden: 2 - 0.43%, Luxembourg: 1 - 0.40%, Austria: 2 - 0.37%, Finland: 1 - 0.20%, Ireland: 1 - 0.11%, Canada: 1 - 0.11%, Netherlands: 2 - 0.08%, Switzerland: 1 - 0.02%, Denmark: 3 - 0.02%
M:F28L	2020-12	27	0.156	0.115	0.124	California: 3 - 0.08%, Delaware: 2 - 2.86%, Georgia: 6 - 1.63%, Kansas: 1 - 1.35%, Maryland: 3 - 0.73%, New Jersey: 1 - 0.55%, Oregon: 1 - 0.45%, Pennsylvania: 1 - 0.37%, Massachusetts: 1 - 0.33%, New York: 6 - 0.27%, Wisconsin: 2 - 0.23%	USA: 27 - 0.16%, UK: 61 - 0.17%, Ghana: 1 - 11.11%, Bangladesh: 3 - 6.38%, Nigeria: 1 - 1.72%, UAE: 1 - 1.52%, Finland: 1 - 0.88%, Japan: 2 - 0.13%, Canada: 3 - 0.13%, Luxembourg: 1 - 0.11%
M:F28L	2020-11	1	0.01	0.004	0.005	Connecticut: 1 - 2.13%	Japan: 1 - 0.04%
M:I82T	2021-02	172	1.62	0.435	0.683	North Dakota: 1 - 16.67%, New York: 140 - 6.69%, Vermont: 1 - 4.76%, New Jersey: 4 - 3.74%, Connecticut: 2 - 3.33%, Massachusetts: 3 - 1.45%, Minnesota: 1 - 1.28%, Maryland: 4 - 1.01%, Washington: 4 - 0.95%, Michigan: 4 - 0.80%, Arizona: 1 - 0.63%, Pennsylvania: 1 - 0.63%, Georgia: 1 - 0.51%, Maine: 1 - 0.50%, Texas: 2 - 0.43%, Wisconsin: 1 - 0.27%, Florida: 1 - 0.19%	USA: 172 - 1.63%, UK: 55 - 0.22%, Nigeria: 3 - 100.00%, Finland: 1 - 100.00%, Australia: 2 - 6.67%, Japan: 1 - 6.25%, Aruba: 6 - 6.00%, Sint Maarten: 1 - 5.26%, Norway: 4 - 2.92%, Austria: 1 - 1.64%, Denmark: 56 - 1.28%, Poland: 1 - 0.91%, Slovenia: 6 - 0.86%, Italy: 10 - 0.66%, Germany: 1 - 0.61%, Netherlands: 8 - 0.54%, Spain: 2 - 0.46%, France: 6 - 0.44%, Belgium: 6 - 0.39%, Portugal: 1 - 0.36…
M:I82T	2021-01	150	0.408	0.223	0.275	California: 6 - 0.09%, Puerto Rico: 2 - 3.39%, New York: 61 - 1.98%, Connecticut: 7 - 1.65%, District of Columbia: 2 - 1.57%, Michigan: 15 - 1.39%, Delaware: 3 - 1.27%, Minnesota: 6 - 1.24%, Iowa: 1 - 1.08%, New Jersey: 4 - 1.05%, Pennsylvania: 3 - 0.73%, Rhode Island: 1 - 0.56%, Massachusetts: 5 - 0.53%, Texas: 22 - 0.45%, Maryland: 4 - 0.37%, Indiana: 1 - 0.33%, North Carolina: 2 - 0.21%, Louis…	USA: 150 - 0.41%, UK: 61 - 0.10%, Nigeria: 52 - 59.09%, Taiwan: 1 - 11.11%, Curacao: 2 - 7.69%, Ghana: 5 - 5.32%, Jordan: 2 - 4.17%, Japan: 8 - 3.60%, Aruba: 3 - 3.23%, Thailand: 1 - 2.94%, Czech Republic: 1 - 1.89%, Slovenia: 1 - 1.72%, Spain: 16 - 0.90%, Finland: 4 - 0.80%, Canada: 7 - 0.77%, France: 14 - 0.76%, Singapore: 1 - 0.69%, Israel: 3 - 0.66%, Norway: 2 - 0.58%, Australia: 1 - 0.52%, L…
M:I82T	2020-12	40	0.231	0.043	0.082	USA: 1 - 6.67%, New Jersey: 8 - 4.37%, West Virginia: 1 - 2.33%, New York: 25 - 1.14%, Minnesota: 1 - 0.32%, Texas: 2 - 0.25%, Illinois: 1 - 0.19%, Washington: 1 - 0.16%	USA: 40 - 0.23%, UK: 9 - 0.02%, Nigeria: 6 - 10.34%, Spain: 13 - 1.64%
M:I82T	2020-10	1	0.014		0.002	Texas: 1 - 0.05%	USA: 1 - 0.01%
M:I82T	2020-08	1	0.016	0.004	0.007	California: 1 - 0.13%	USA: 1 - 0.02%, UK: 1 - 0.01%
M:I82T	2020-07	1	0.012	0.006	0.008	California: 1 - 0.06%	USA: 1 - 0.01%, Brazil: 1 - 0.60%
M:I48V	021-02	14	0.132	0.037	0.057	California: 2 - 0.09%, Rhode Island: 1 - 3.33%, Connecticut: 1 - 1.67%, Massachusetts: 3 - 1.45%, Wyoming: 2 - 1.00%, Colorado: 1 - 0.85%, Pennsylvania: 1 - 0.63%, Florida: 3 - 0.58%	USA: 14 - 0.13%, UK: 11 - 0.04%, Germany: 3 - 1.82%, Denmark: 1 - 0.02%
M:I48V	2021-01	331	0.901	0.008	0.255	California: 15 - 0.23%, unknown: 1 - 14.29%, Rhode Island: 21 - 11.67%, Massachusetts: 84 - 8.97%, Florida: 108 - 7.91%, Connecticut: 18 - 4.24%, Illinois: 16 - 2.53%, Montana: 1 - 1.61%, New Hampshire: 2 - 1.56%, Tennessee: 2 - 1.02%, Georgia: 7 - 1.00%, Wisconsin: 12 - 0.99%, Pennsylvania: 4 - 0.97%, Indiana: 2 - 0.66%, Minnesota: 3 - 0.62%, North Carolina: 4 - 0.42%, Michigan: 4 - 0.37%, New Y…	USA: 331 - 0.90%, UK: 7 - 0.01%, Brazil: 1 - 0.62%
M:I48V	2020-12	275	1.592	0.02	0.345	California: 27 - 0.69%, Rhode Island: 66 - 68.75%, Connecticut: 25 - 20.66%, New Hampshire: 8 - 17.78%, Massachusetts: 48 - 15.69%, Florida: 56 - 14.66%, Tennessee: 4 - 11.76%, Arkansas: 2 - 11.11%, USA: 1 - 6.67%, South Carolina: 1 - 2.86%, Maine: 3 - 1.17%, Pennsylvania: 3 - 1.11%, North Carolina: 1 - 0.81%, Wisconsin: 5 - 0.58%, Arizona: 3 - 0.55%, Georgia: 2 - 0.54%, New York: 10 - 0.46%, Ore…	USA: 274 - 1.58%, UK: 9 - 0.02%, Canada: 2 - 0.08%
M:I48V	2020-11	67	0.669	0.016	0.118	Rhode Island: 38 - 100.00%, Massachusetts: 10 - 5.10%, Maine: 2 - 2.25%, Connecticut: 1 - 2.13%, Florida: 5 - 1.67%, Oregon: 1 - 0.43%, Texas: 7 - 0.40%, New York: 1 - 0.20%, Alabama: 1 - 0.17%, Michigan: 1 - 0.07%	USA: 67 - 0.67%, UK: 8 - 0.02%, Spain: 1 - 0.34%
M:I48V	2020-10	7	0.097	0.075	0.078	Rhode Island: 2 - 100.00%, Massachusetts: 3 - 3.00%, Maryland: 1 - 0.61%, Oregon: 1 - 0.35%	USA: 7 - 0.10%, UK: 34 - 0.11%
M:I48V	2020-09	6	0.119	0.153	0.148	Massachusetts: 6 - 3.68%	USA: 6 - 0.12%, UK: 41 - 0.26%
M:I48V	2020-01	1	1.613		0.148	North Dakota: 1 - 100.00%	USA: 1 - 1.61%
M:M84T	2021-02	24	0.226	0.032	0.073	Kansas: 22 - 14.29%, Nebraska: 1 - 5.56%, Texas: 1 - 0.21%	USA: 24 - 0.23%, UK: 4 - 0.02%, Netherlands: 9 - 0.61%
M:M84T	2021-01	43	0.117	0.025	0.05	California: 1 - 0.02%, Kansas: 10 - 3.14%, Idaho: 1 - 2.63%, South Carolina: 3 - 0.89%, Nebraska: 1 - 0.83%, Washington: 10 - 0.75%, Nevada: 1 - 0.35%, Missouri: 1 - 0.31%, Virginia: 2 - 0.28%, Wyoming: 2 - 0.21%, North Carolina: 2 - 0.21%, Texas: 8 - 0.17%, Georgia: 1 - 0.14%	USA: 43 - 0.12%, UK: 18 - 0.03%, Japan: 1 - 0.45%, Netherlands: 5 - 0.19%
M:M84T	2020-12	19	0.11	0.017	0.036	California: 2 - 0.05%, Arkansas: 2 - 11.11%, Kansas: 2 - 2.70%, Missouri: 1 - 1.09%, Florida: 3 - 0.79%, Washington: 3 - 0.49%, Arizona: 2 - 0.36%, Wisconsin: 3 - 0.35%, Virginia: 1 - 0.30%	USA: 19 - 0.11%, Japan: 10 - 0.66%
M:M84T	2020-11	1	0.01	0.009	0.009	Alabama: 1 - 0.17%	Japan: 5 - 0.22%
M:M84T	2020-10	6	0.083		0.011	Missouri: 1 - 9.09%, Florida: 1 - 0.47%, Wisconsin: 3 - 0.33%, Michigan: 1 - 0.15%	USA: 6 - 0.08%
M:M84T	2020-09	1	0.02	0.004	0.006	California: 1 - 0.12%	USA: 1 - 0.02%, Russia: 1 - 0.26%
M:M84T	2020-08	1	0.016	0.086	0.072	California: 1 - 0.13%	USA: 1 - 0.02%, Australia: 20 - 0.42%
A2S	2021-02	11	0.104	1.248	1.01	California: 1 - 0.04%, Louisiana: 2 - 1.68%, Illinois: 1 - 1.00%, New York: 6 - 0.29%, Texas: 1 - 0.21%	USA: 11 - 0.10%, UK: 438 - 1.76%, Japan: 1 - 6.25%, Portugal: 10 - 3.60%, Spain: 14 - 3.22%, Ireland: 18 - 2.89%, Singapore: 1 - 2.22%, Brazil: 1 - 2.04%, Austria: 1 - 1.64%, Belgium: 7 - 0.45%, France: 6 - 0.44%, Italy: 3 - 0.20%, Netherlands: 2 - 0.14%
A2S	2021-01	35	0.095	0.871	0.657	California: 8 - 0.13%, Washington DC: 1 - 2.86%, Utah: 5 - 0.90%, District of Columbia: 1 - 0.79%, South Carolina: 2 - 0.59%, Pennsylvania: 2 - 0.49%, Nevada: 1 - 0.35%, Indiana: 1 - 0.33%, Kansas: 1 - 0.31%, Colorado: 2 - 0.31%, New Jersey: 1 - 0.26%, Minnesota: 1 - 0.21%, Ohio: 1 - 0.19%, Illinois: 1 - 0.16%, Texas: 5 - 0.10%, Washington: 1 - 0.08%, Florida: 1 - 0.07%, New York: 1 - 0.03%	USA: 35 - 0.10%, UK: 756 - 1.27%, Trinidad and Tobago: 1 - 100.00%, Peru: 1 - 5.00%, Egypt: 2 - 2.38%, Bangladesh: 1 - 2.22%, France: 28 - 1.51%, Ireland: 12 - 1.37%, Spain: 16 - 0.90%, Brazil: 1 - 0.62%, Portugal: 1 - 0.47%, Japan: 1 - 0.45%, Sweden: 1 - 0.22%, Germany: 1 - 0.18%, Netherlands: 3 - 0.11%, Canada: 1 - 0.11%, Belgium: 2 - 0.09%, Denmark: 8 - 0.06%, Switzerland: 3 - 0.05%
A2S	2020-12	12	0.069	0.467	0.384	District of Columbia: 1 - 3.57%, New Jersey: 2 - 1.09%, Connecticut: 1 - 0.83%, Louisiana: 2 - 0.40%, Florida: 1 - 0.26%, Texas: 2 - 0.25%, Arizona: 1 - 0.18%, Utah: 1 - 0.10%, New York: 1 - 0.05%	USA: 12 - 0.07%, UK: 248 - 0.68%, Vietnam: 1 - 50.00%, Slovenia: 1 - 10.00%, India: 6 - 4.88%, Indonesia: 3 - 4.41%, Germany: 16 - 2.55%, Belgium: 11 - 2.01%, Portugal: 2 - 1.63%, Australia: 3 - 1.06%, Italy: 5 - 0.65%, France: 3 - 0.53%, Iceland: 1 - 0.32%, Spain: 1 - 0.13%, Netherlands: 1 - 0.06%, Switzerland: 1 - 0.05%, Denmark: 2 - 0.02%
A2S	2020-11	5	0.05	0.093	0.087	California: 1 - 0.05%, Texas: 4 - 0.23%	USA: 5 - 0.05%, UK: 37 - 0.11%, Indonesia: 1 - 3.13%, Germany: 3 - 1.12%, Brazil: 2 - 0.88%, Russia: 1 - 0.40%, France: 1 - 0.36%, Switzerland: 1 - 0.08%, Denmark: 5 - 0.07%
A2S	2020-10	5	0.07	0.055	0.057	Louisiana: 1 - 2.00%, Oregon: 1 - 0.35%, Texas: 3 - 0.16%	USA: 5 - 0.07%, UK: 17 - 0.06%, Singapore: 2 - 3.33%, Norway: 1 - 0.40%, Jordan: 1 - 0.33%, Japan: 2 - 0.18%, Denmark: 2 - 0.07%
A2S	2020-09	5	0.1	0.049	0.057	California: 1 - 0.12%, Utah: 1 - 2.44%, Oregon: 3 - 2.13%	USA: 5 - 0.10%, UK: 5 - 0.03%, Nigeria: 1 - 25.00%, Chile: 2 - 4.17%, Sweden: 1 - 1.18%, South Korea: 1 - 0.90%, India: 1 - 0.24%, Iceland: 1 - 0.17%, Denmark: 1 - 0.04%
A2S	2020-08	7	0.115	0.289	0.253	New York: 1 - 0.56%, Texas: 6 - 0.40%	USA: 7 - 0.12%, UK: 3 - 0.04%, Costa Rica: 1 - 16.67%, Chile: 1 - 2.56%, Australia: 62 - 1.31%
A2S	2020-07	24	0.289	1.174	0.888	California: 1 - 0.06%, Florida: 5 - 0.85%, Texas: 17 - 0.68%, Louisiana: 1 - 0.32%	USA: 24 - 0.29%, UK: 8 - 0.27%, Canada: 31 - 6.72%, Equatorial Guinea: 1 - 4.55%, Nigeria: 1 - 3.57%, Australia: 162 - 2.51%, Brazil: 1 - 0.60%, Bangladesh: 1 - 0.46%
A2S	2020-06	52	0.467	0.349	0.401	Louisiana: 3 - 1.33%, Texas: 49 - 1.03%	USA: 52 - 0.47%, UK: 5 - 0.07%, Canada: 43 - 13.11%, Bangladesh: 1 - 0.40%
A2S	2020-05	18	0.223	0.007	0.082	USA: 1 - 14.29%, South Carolina: 1 - 2.94%, Texas: 13 - 1.64%, Florida: 2 - 1.02%, Washington: 1 - 0.11%	USA: 18 - 0.22%, UK: 1 - 0.02%
A2S	2020-04	19	0.158	0.039	0.069	Texas: 15 - 2.04%, Pennsylvania: 1 - 0.60%, Florida: 2 - 0.31%, Massachusetts: 1 - 0.12%	USA: 19 - 0.16%, UK: 3 - 0.02%, Serbia: 1 - 1.82%, Italy: 4 - 1.28%, Mexico: 1 - 0.65%, Belgium: 1 - 0.28%, Singapore: 1 - 0.22%, Ireland: 1 - 0.22%, Canada: 2 - 0.06%
A2S	2020-03	3	0.023	0.008	0.012	Delaware: 1 - 0.93%, Washington: 1 - 0.06%, Michigan: 1 - 0.06%	USA: 3 - 0.02%, UK: 2 - 0.02%, Belgium: 1 - 0.17%

### Sheet: Table S.2 Lineage B.1.525
Table S1 USA and global SARS-CoV-2 lineage report for B.1.525
Table S2.A. Frequency of B.1.525 lineage by date in USA and across the world
SN	Lineage	Location	Summary_by_date_USA	Summary_by_date_world
1	B.1.525	USA	2021-02: 0.12% - 13 of 10616,	2021-02: 0.02% - 134 of 622033,
			2021-01: 0.06% - 23 of 36721	2021-01: 0.03% - 159 of 622033,
				2021: 0.00% - 0 of 622033,
				2020-12: 0.00% - 9 of 622033,
Table S2.B. Frequency of B.1.525 lineage by state and date
SN	Lineage	Location	Summary_by_date
1	B.1.525	California	2021-01: 0.02% - 1 of 6424
2	B.1.525	Connecticut	2021-02: 3.45% - 2 of 58,
			2021-01: 1.18% - 5 of 422
3	B.1.525	Delaware	2021-02: 2.56% - 1 of 39
4	B.1.525	District of Columbia	2021-01: 0.79% - 1 of 127
5	B.1.525	Georgia	2021-01: 0.14% - 1 of 700
6	B.1.525	Indiana	2021-01: 0.33% - 1 of 303
7	B.1.525	Maryland	2021-01: 0.09% - 1 of 1073
8	B.1.525	Michigan	2021-01: 0.37% - 4 of 1078
9	B.1.525	Minnesota	2021-02: 1.27% - 1 of 79,
			2021-01: 0.41% - 2 of 483
10	B.1.525	New York	2021-02: 0.24% - 6 of 2528,
			2021-01: 0.03% - 1 of 3035
11	B.1.525	North Dakota	2021-02: 16.67% - 1 of 6
12	B.1.525	Texas	2021-01: 0.12% - 6 of 4840
13	B.1.525	Washington	2021-02: 0.43% - 2 of 466
Table S1.C. Most frequenct mutations in lineage B.1.525 (seen at least 10 times)
SN	Lineage	Mutation	Mutation Name	Gene	Amino Acid Change	Lineage_size	# isolates w/ mutation	% isolates w/ mutation	# isolates w/ mutation in the world	% isolates w/ mutation in the world
1	B.1.525	20724-A-G	A20724G	orf1ab	L6820L	302	302	100	327	92.35
2	B.1.525	23403-A-G	A23403G	S	D614G	302	302	100	595220	0.05
3	B.1.525	28308-C-G	C28308G	N	A12G	302	301	99.67	380	79.21
4	B.1.525	18171-C-T	C18171T	orf1ab	G5969G	302	301	99.67	617	48.78
5	B.1.525	26767-T-C	T26767C	M	I82T	302	301	99.67	791	38.05
6	B.1.525	6285-C-T	C6285T	orf1ab	T2007I	302	301	99.67	3309	9.1
7	B.1.525	23593-G-C	G23593C	S	Q677H	302	300	99.34	1227	24.45
8	B.1.525	3037-C-T	C3037T	orf1ab	F924F	302	300	99.34	592445	0.05
9	B.1.525	28699-A-G	A28699G	N	P142P	302	299	99.01	320	93.44
10	B.1.525	24748-C-T	C24748T	S	F1062F	302	299	99.01	466	64.16
11	B.1.525	8593-T-C	T8593C	orf1ab	V2776V	302	298	98.68	317	94.01
12	B.1.525	23012-G-A	G23012A	S	E484K	302	297	98.34	4565	6.51
13	B.1.525	14408-C-T	C14408T	orf1ab	P4715L	302	297	98.34	588210	0.05
14	B.1.525	24224-T-C	T24224C	S	F888L	302	296	98.01	308	96.1
15	B.1.525	2659-G-A	G2659A	orf1ab	K798K	302	296	98.01	356	83.15
16	B.1.525	1498-C-T	C1498T	orf1ab	F411F	302	295	97.68	417	70.74
17	B.1.525	14407-C-T	C14407T	orf1ab	P4715S	302	295	97.68	797	37.01
18	B.1.525	28887-C-T	C28887T	N	T205I	302	295	97.68	16900	1.75
19	B.1.525	241-C-T	C241T	5UTR_orf1ab	.	302	294	97.35	577030	0.05
20	B.1.525	9565-C-T	C9565T	orf1ab	F3100F	302	291	96.36	1189	24.47
21	B.1.525	.		ORF10_3UTR	.	302	291	96.36	622304	0.05
22	B.1.525	29543-G-T	G29543T	Intergenic N-ORF10	.	302	281	93.05	3589	7.83
23	B.1.525	1807-A-G	A1807G	orf1ab	G514G	302	280	92.72	301	93.02
24	B.1.525	28278-CTG--	CTG	N	.	302	223	73.84	230	96.96
25	B.1.525	11288-TCTGGTTTT--	TCTGGTTTT	orf1ab	S3675_F3677del	302	223	73.84	107402	0.21
26	B.1.525	27205-TTT--	TTT	ORF6	.	302	222	73.51	227	97.8
27	B.1.525	21717-A-G	A21717G	S	Q52R	302	220	72.85	297	74.07
28	B.1.525	21993-ATT--	ATT	S	Y145del	302	218	72.19	104218	0.21
29	B.1.525	21767-CATG--	CATG	S	H69fs	302	217	71.85	480	45.21
30	B.1.525	21762-C--	C	S	A67fs	302	217	71.85	481	45.11
31	B.1.525	21764-A--	A	S	I68fs	302	217	71.85	482	45.02
32	B.1.525	26305-C-T	C26305T	E	L21F	302	216	71.52	610	35.41
33	B.1.525	26305-C--	C	E	A22fs	302	77	25.5	161	47.83
34	B.1.525	25667-C-T	C25667T	ORF3a	S92L	302	48	15.89	491	9.78
35	B.1.525	8031-A-G	A8031G	orf1ab	K2589R	302	36	11.92	808	4.46
36	B.1.525	21316-G-A	G21316A	orf1ab	D7018N	302	34	11.26	54	62.96
37	B.1.525	1267-C-T	C1267T	orf1ab	G334G	302	34	11.26	239	14.23
38	B.1.525	28001-G-T	G28001T	ORF8	P36P	302	34	11.26	1983	1.71
39	B.1.525	5690-G-A	G5690A	orf1ab	A1809T	302	31	10.26	66	46.97
40	B.1.525	27796-T-C	T27796C	ORF7b	L14S	302	30	9.93	45	66.67
41	B.1.525	29728-TTCACCGAGGCCACGCGGAGTACGATCGAGTGTACAGTGAACAA	TTCACCGAGGCCACGCGGAGTACGATCGAGTGTACAGTGAACAATGCTA	ORF10_3UTR	.	302	27	8.94	42	64.29
42	B.1.525	5869-C-T	C5869T	orf1ab	Y1868Y	302	27	8.94	2157	1.25
43	B.1.525	21762-C-T	C21762T	S	A67V	302	18	5.96	354	5.08
44	B.1.525	28732-C-T	C28732T	N	N153N	302	15	4.97	161	9.32
45	B.1.525	20931-G-T	G20931T	orf1ab	T6889T	302	15	4.97	727	2.06
46	B.1.525	3695-C-T	C3695T	orf1ab	L1144L	302	15	4.97	811	1.85
47	B.1.525	3267-C-T	C3267T	orf1ab	T1001I	302	14	4.64	108971	0.01
48	B.1.525	28278-CCTTGG--	CCTTGG	N	.	302	11	3.64	11	100
49	B.1.525	27507-A-G	A27507G	ORF7a	G38G	302	11	3.64	31	35.48
50	B.1.525	21993-AATTTT--	AATTTT	S	Y145_H146del	302	11	3.64	343	3.21
51	B.1.525	11288-TTCCTTGGGGTTTTTTTT--	TTCCTTGGGGTTTTTTTT	orf1ab	S3675_K3680del	302	11	3.64	354	3.11
52	B.1.525	27205-TTTTTT--	TTTTTT	ORF6	.	302	10	3.31	10	100
53	B.1.525	21762-CC--	CC	S	.	302	10	3.31	10	100
54	B.1.525	21764-AA--	AA	S	.	302	10	3.31	10	100
55	B.1.525	21767-CCAATTGG--	CCAATTGG	S	.	302	10	3.31	10	100
56	B.1.525	8323-T-C	T8323C	orf1ab	R2686R	302	10	3.31	203	4.93
57	B.1.525	25855-G-T	G25855T	ORF3a	D155Y	302	10	3.31	2591	0.39

### Sheet: Table S.3 Lineage B.1.375
Table S3 USA and global SARS-CoV-2 lineage report for B.1.375
Table S3.A. Frequency of B.1.375 lineage by date in USA and across the world
SN	Lineage	Location	Summary_by_date_USA	Summary_by_date_world
1	B.1.375	USA	2021-02: 0.14% - 15 of 10616,	2021-02: 0.00% - 13 of 622033,
			2021-01: 0.87% - 319 of 36721,	2021-01: 0.05% - 312 of 622033,
			2020-12: 1.49% - 257 of 17279,	2020-12: 0.04% - 250 of 622033,
			2020-11: 0.62% - 62 of 10019,	2020-11: 0.01% - 62 of 622033,
			2020-10: 0.08% - 6 of 7193,	2020-10: 0.00% - 6 of 622033,
Table S3.B. Frequency of B.1.375 lineage by state and date
SN	Lineage	Location	Summary_by_date
1	B.1.375	California	2021-02: 0.09% - 2 of 2229,
			2021-01: 0.17% - 11 of 6424,
			2020-12: 0.61% - 23 of 3767
2	B.1.375	Alabama	2021-01: 0.29% - 1 of 343,
			2020-12: 0.19% - 1 of 538,
			2020-11: 0.16% - 1 of 613
3	B.1.375	Arizona	2021-01: 0.15% - 2 of 1298,
			2020-12: 0.31% - 2 of 640
4	B.1.375	Arkansas	2020-12: 5.88% - 1 of 17
5	B.1.375	Colorado	2021-01: 0.34% - 2 of 593
6	B.1.375	Connecticut	2021-02: 3.45% - 2 of 58,
			2021-01: 4.50% - 19 of 422,
			2020-12: 20.00% - 24 of 120,
			2020-11: 1.82% - 1 of 55
7	B.1.375	Florida	2021-02: 0.64% - 3 of 472,
			2021-01: 7.32% - 100 of 1366,
			2020-12: 15.63% - 55 of 352,
			2020-11: 1.34% - 4 of 299
8	B.1.375	Georgia	2021-01: 1.00% - 7 of 700,
			2020-12: 0.27% - 1 of 365
9	B.1.375	Illinois	2021-01: 1.98% - 13 of 656
10	B.1.375	Indiana	2021-01: 0.66% - 2 of 303
11	B.1.375	Louisiana	2021-01: 0.19% - 1 of 525,
			2020-12: 0.20% - 1 of 505
12	B.1.375	Maine	2021-02: 0.51% - 1 of 198,
			2021-01: 0.33% - 2 of 608,
			2020-12: 1.17% - 3 of 257,
			2020-11: 2.25% - 2 of 89
13	B.1.375	Maryland	2020-10: 0.61% - 1 of 163
14	B.1.375	Massachusetts	2021-02: 1.76% - 3 of 170,
			2021-01: 8.70% - 82 of 942,
			2020-12: 14.57% - 44 of 302,
			2020-11: 5.10% - 10 of 196,
			2020-10: 3.00% - 3 of 100,
			2020-09: 3.07% - 5 of 163
15	B.1.375	Michigan	2021-01: 0.37% - 4 of 1078,
			2020-11: 0.07% - 1 of 1343
16	B.1.375	Minnesota	2021-01: 0.62% - 3 of 483
17	B.1.375	Montana	2021-01: 1.59% - 1 of 63
18	B.1.375	New Hampshire	2021-01: 0.78% - 1 of 128,
			2020-12: 9.76% - 4 of 41,
			2020-11: 11.11% - 1 of 9
19	B.1.375	New Jersey	2021-01: 0.26% - 1 of 379
20	B.1.375	New York	2021-02: 0.04% - 1 of 2528,
			2021-01: 0.36% - 11 of 3035,
			2020-12: 0.49% - 10 of 2056,
			2020-11: 0.19% - 1 of 514
21	B.1.375	North Carolina	2021-01: 0.42% - 4 of 943,
			2020-12: 0.81% - 1 of 123
22	B.1.375	North Dakota	2021-01: 0.92% - 1 of 109
23	B.1.375	Ohio	2021-01: 0.20% - 1 of 495
24	B.1.375	Oregon	2020-12: 0.35% - 1 of 288
25	B.1.375	Pennsylvania	2021-01: 1.42% - 6 of 422,
			2020-12: 1.12% - 3 of 268
26	B.1.375	Rhode Island	2021-02: 6.67% - 2 of 30,
			2021-01: 11.60% - 21 of 181,
			2020-12: 64.21% - 61 of 95,
			2020-11: 92.11% - 35 of 38,
			2020-10: 100.00% - 2 of 2
27	B.1.375	South Carolina	2020-12: 2.86% - 1 of 35
28	B.1.375	Tennessee	2021-01: 0.51% - 1 of 198,
			2020-12: 11.76% - 4 of 34
29	B.1.375	Texas	2021-01: 0.14% - 7 of 4840,
			2020-12: 0.13% - 1 of 786,
			2020-11: 0.35% - 6 of 1732
30	B.1.375	unknown	2021-01: 3.45% - 1 of 29,
			2020-12: 0.98% - 1 of 102
31	B.1.375	Utah	2021-01: 0.18% - 1 of 545,
			2020-12: 0.80% - 8 of 1004
32	B.1.375	Virginia	2020-12: 0.33% - 1 of 304
33	B.1.375	Washington	2021-01: 0.07% - 1 of 1359
34	B.1.375	Wisconsin	2021-01: 0.99% - 12 of 1211,
			2020-12: 0.65% - 6 of 922
35	B.1.375	Wyoming	2021-02: 0.51% - 1 of 198
Table S3.C. Most frequenct mutations in lineage B.1.375 (seen at least 10 times)
SN	Lineage	Mutation	Mutation Name	Gene	Amino Acid Change	Lineage_size	# isolates w/ mutation	% isolates w/ mutation	# isolates w/ mutation in the world	% isolates w/ mutation in the world
1	B.1.375	23403-A-G	A23403G	S	D614G	652	652	100	595220	0.11
2	B.1.375	10789-C-T	C10789T	orf1ab	D3508D	652	649	99.54	1450	44.76
3	B.1.375	17259-G-T	G17259T	orf1ab	E5665D	652	649	99.54	1599	40.59
4	B.1.375	1059-C-T	C1059T	orf1ab	T265I	652	649	99.54	109029	0.6
5	B.1.375	25563-G-T	G25563T	ORF3a	Q57H	652	649	99.54	149665	0.43
6	B.1.375	241-C-T	C241T	5UTR_orf1ab	.	652	649	99.54	577030	0.11
7	B.1.375	24007-G-A	G24007A	S	R815R	652	647	99.23	694	93.23
8	B.1.375	1171-T-C	T1171C	orf1ab	S302S	652	646	99.08	707	91.37
9	B.1.375	14408-C-T	C14408T	orf1ab	P4715L	652	646	99.08	588210	0.11
10	B.1.375	5747-A-G	A5747G	orf1ab	T1828A	652	645	98.93	705	91.49
11	B.1.375	26664-A-G	A26664G	M	I48V	652	645	98.93	824	78.28
12	B.1.375	3037-C-T	C3037T	orf1ab	F924F	652	641	98.31	592445	0.11
13	B.1.375	25844-C-T	C25844T	ORF3a	T151I	652	636	97.55	4054	15.69
14	B.1.375	28887-C-T	C28887T	N	T205I	652	610	93.56	16900	3.61
15	B.1.375	.		S	.	652	607	93.1	622304	0.1
16	B.1.375	21765-TACATG--	TACATG	S	H69_V70del	652	579	88.8	114383	0.51
17	B.1.375	21431-C-T	C21431T	orf1ab	A7056V	652	498	76.38	705	70.64
18	B.1.375	13335-C-T	C13335T	orf1ab	A4357V	652	352	53.99	852	41.31
19	B.1.375	28690-G-T	G28690T	N	L139F	652	346	53.07	1111	31.14
20	B.1.375	29705-G-T	G29705T	ORF10_3UTR	.	652	340	52.15	841	40.43
21	B.1.375	1346-C-A	C1346A	orf1ab	P361T	652	113	17.33	276	40.94
22	B.1.375	14805-C-T	C14805T	orf1ab	Y4847Y	652	113	17.33	26980	0.42
23	B.1.375	3231-G-T	G3231T	orf1ab	G989V	652	112	17.18	1238	9.05
24	B.1.375	8917-C-T	C8917T	orf1ab	F2884F	652	84	12.88	4888	1.72
25	B.1.375	25268-T-A	T25268A	S	C1236S	652	80	12.27	93	86.02
26	B.1.375	8299-C-T	C8299T	orf1ab	N2678N	652	70	10.74	609	11.49
27	B.1.375	28307-G-T	G28307T	N	A12S	652	60	9.2	378	15.87
28	B.1.375	5672-C-T	C5672T	orf1ab	P1803S	652	60	9.2	1315	4.56
29	B.1.375	823-C-T	C823T	orf1ab	V186V	652	50	7.67	2401	2.08
30	B.1.375	203-C-T	C203T	5UTR_orf1ab	.	652	46	7.06	3562	1.29
31	B.1.375	18563-A-G	A18563G	orf1ab	K6100R	652	40	6.14	41	97.56
32	B.1.375	22993-C-A	C22993A	S	S477R	652	40	6.14	102	39.22
33	B.1.375	3695-C-T	C3695T	orf1ab	L1144L	652	33	5.06	811	4.07
34	B.1.375	1191-C-T	C1191T	orf1ab	P309L	652	31	4.75	2540	1.22
35	B.1.375	6385-C-A	C6385A	orf1ab	A2040A	652	30	4.6	43	69.77
36	B.1.375	29550-C-T	C29550T	Intergenic N-ORF10	.	652	30	4.6	113	26.55
37	B.1.375	12880-C-T	C12880T	orf1ab	I4205I	652	30	4.6	1133	2.65
38	B.1.375	1157-G-A	G1157A	orf1ab	G298S	652	27	4.14	115	23.48
39	B.1.375	20032-C-T	C20032T	orf1ab	R6590C	652	26	3.99	78	33.33
40	B.1.375	24793-T-C	T24793C	S	T1077T	652	23	3.53	95	24.21
41	B.1.375	11521-G-T	G11521T	orf1ab	M3752I	652	23	3.53	1985	1.16
42	B.1.375	1437-C-T	C1437T	orf1ab	S391F	652	21	3.22	812	2.59
43	B.1.375	26555-A-G	A26555G	M	E11E	652	20	3.07	32	62.5
44	B.1.375	4777-C-T	C4777T	orf1ab	T1504T	652	20	3.07	83	24.1
45	B.1.375	29870-C-A	C29870A	ORF10_3UTR	.	652	20	3.07	4999	0.4
46	B.1.375	25413-C-T	C25413T	ORF3a	I7I	652	19	2.91	1278	1.49
47	B.1.375			S	.	652	19	2.91	622304	0
48	B.1.375	23426-G-A	G23426A	S	V622I	652	18	2.76	129	13.95
49	B.1.375	16349-C-T	C16349T	orf1ab	S5362L	652	17	2.61	352	4.83
50	B.1.375	25611-C-T	C25611T	ORF3a	L73L	652	17	2.61	528	3.22
51	B.1.375	7083-C-A	C7083A	orf1ab	S2273Y	652	16	2.45	18	88.89
52	B.1.375	28459-A-G	A28459G	N	E62E	652	16	2.45	28	57.14
53	B.1.375	1670-C-T	C1670T	orf1ab	L469F	652	15	2.3	200	7.5
54	B.1.375	3261-C-T	C3261T	orf1ab	T999I	652	14	2.15	1223	1.14
55	B.1.375	15346-C-T	C15346T	orf1ab	L5028F	652	13	1.99	72	18.06
56	B.1.375	21691-C-T	C21691T	S	F43F	652	13	1.99	686	1.9
57	B.1.375	5408-T-G	T5408G	orf1ab	L1715V	652	12	1.84	14	85.71
58	B.1.375	8771-A-G	A8771G	orf1ab	T2836A	652	12	1.84	17	70.59
59	B.1.375	9796-A-G	A9796G	orf1ab	E3177E	652	12	1.84	22	54.55
60	B.1.375	26485-TT--	TT	Intergenic E-M	.	652	12	1.84	103	11.65
61	B.1.375	10228-C-T	C10228T	orf1ab	L3321L	652	12	1.84	957	1.25
62	B.1.375	27998-C-T	C27998T	ORF8	D35D	652	11	1.69	792	1.39
63	B.1.375	22792-C-A	C22792A	S	I410I	652	10	1.53	35	28.57
64	B.1.375	3874-C-T	C3874T	orf1ab	I1203I	652	10	1.53	725	1.38
65	B.1.375	2706-C-T	C2706T	orf1ab	T814I	652	10	1.53	1332	0.75
66
